# dsRNA-Seq: Identification of viral infection by purifying and sequencing dsRNA

**DOI:** 10.1101/738377

**Authors:** Carolyn J. Decker, Halley R. Steiner, Laura L. Hoon-Hanks, James H. Morrison, Kelsey C. Haist, Alex C. Stabell, Eric M. Poeschla, Thomas E. Morrison, Mark D. Stenglein, Sara L. Sawyer, Roy Parker

**Affiliations:** Department of Biochemistry, University of Colorado, Boulder, CO, USA; Howard Hughes Medical Institute, Chevy Chase, MD, USA; Department of Microbiology, Immunology, and Pathology, Colorado State University, Fort Collins, CO, USA; Division of Infectious Diseases, University of Colorado School of Medicine, Aurora, CO, USA; Department of Immunology and Microbiology, University of Colorado School of Medicine, Aurora, CO, USA; Department of Molecular, Cellular and Developmental Biology, University of Colorado, Boulder, CO, USA

**Keywords:** dsRNA, double-stranded RNA, emerging disease, emerging viruses, RNA virus, RNA-Seq

## Abstract

RNA viruses are a major source of emerging and re-emerging infectious diseases around the world. We developed a method to identify RNA viruses that is based on the fact that all RNA viruses produce dsRNA while replicating. Purifying and sequencing dsRNA from total RNA isolated from infected tissue allowed us to recover replicating viral sequences. We refer to this approach as dsRNA-Seq. By assembling dsRNA sequences into contigs we identified full length RNA viruses of varying genome types infecting mammalian culture samples, identified a known viral disease agent in laboratory infected mice, and successfully detected naturally occurring RNA viral infections in reptiles. Here we show that dsRNA-Seq is a preferable method for identifying viruses in organisms that don’t have sequenced genomes and/or commercially available rRNA depletion reagents. Similar to other metagenomic strategies, dsRNA-Seq has the potential to identify unknown viral disease agents that share little to no similarity to known viruses. However, the significant advantage of this method is the ability to identify replicated viral sequences, which is useful for distinguishing infectious viral agents from potential noninfectious viral particles or contaminants.
