## Supplementary material for "dsRNA-Seq: Identification of viral infection by purifying and sequencing dsRNA": Table_S1

### Sheet: Vero 1 contigs
Summary of read mapping, mapping to Chlorocebus sabaeus genom,and BLAST analysis of contigs assembled from Vero cell sample 1 dsRNA-Seq reads
dsRNA Contigs		dsRNA-Seq read mapping		Classification
Contig name	length (nt)	total #	% mapped to forward strand	analysis	virus/organism	Description
V1_TR4|c0_g1_i1	557	323	45	bwa_mem	C. sabaeus	chr10
V1_TR8|c1_g1_i1	1660	40582	42	bwa_mem	C. sabaeus	chr12
V1_TR53|c0_g1_i1	544	84	92	bwa_mem	C. sabaeus	chr12
V1_TR62|c0_g1_i1	809	228	59	bwa_mem	C. sabaeus	chr13
V1_TR38|c0_g1_i1	553	204	77	bwa_mem	C. sabaeus	chr13
V1_TR18|c0_g1_i1	895	396	87	bwa_mem	C. sabaeus	chr14
V1_TR57|c0_g1_i1	786	312	81	bwa_mem	C. sabaeus	chr14
V1_TR44|c0_g1_i1	677	330	25	bwa_mem	C. sabaeus	chr14
V1_TR44|c0_g2_i1	677	192	24	bwa_mem	C. sabaeus	chr14
V1_TR40|c0_g1_i1	2819	1237	52	bwa_mem	C. sabaeus	chr15
V1_TR69|c0_g1_i1	2114	1033	47	bwa_mem	C. sabaeus	chr15
V1_TR45|c0_g3_i1	1478	895	51	bwa_mem	C. sabaeus	chr15
V1_TR51|c0_g1_i1	1397	697	54	bwa_mem	C. sabaeus	chr15
V1_TR11|c0_g1_i1	1382	732	48	bwa_mem	C. sabaeus	chr15
V1_TR9|c0_g1_i1	1363	1209	55	bwa_mem	C. sabaeus	chr15
V1_TR9|c4_g2_i1	1208	678	66	bwa_mem	C. sabaeus	chr15
V1_TR70|c0_g1_i1	1112	261	51	bwa_mem	C. sabaeus	chr15
V1_TR60|c0_g2_i1	1076	250	62	bwa_mem	C. sabaeus	chr15
V1_TR60|c0_g1_i1	949	192	53	bwa_mem	C. sabaeus	chr15
V1_TR48|c0_g1_i1	904	481	61	bwa_mem	C. sabaeus	chr15
V1_TR21|c0_g1_i1	865	295	52	bwa_mem	C. sabaeus	chr15
V1_TR9|c4_g1_i1	832	257	47	bwa_mem	C. sabaeus	chr15
V1_TR11|c2_g1_i1	828	4454	89	bwa_mem	C. sabaeus	chr15
V1_TR49|c0_g2_i1	778	156	69	bwa_mem	C. sabaeus	chr15
V1_TR49|c0_g1_i1	777	290	72	bwa_mem	C. sabaeus	chr15
V1_TR39|c0_g1_i1	770	230	73	bwa_mem	C. sabaeus	chr15
V1_TR37|c0_g1_i1	741	156	62	bwa_mem	C. sabaeus	chr15
V1_TR63|c0_g1_i1	738	637	54	bwa_mem	C. sabaeus	chr15
V1_TR55|c0_g1_i1	706	177	53	bwa_mem	C. sabaeus	chr15
V1_TR71|c0_g1_i1	671	674	23	bwa_mem	C. sabaeus	chr15
V1_TR65|c0_g1_i1	666	166	70	bwa_mem	C. sabaeus	chr15
V1_TR58|c0_g1_i1	664	251	61	bwa_mem	C. sabaeus	chr15
V1_TR58|c0_g2_i1	663	315	60	bwa_mem	C. sabaeus	chr15
V1_TR43|c0_g1_i1	605	150	41	bwa_mem	C. sabaeus	chr15
V1_TR45|c0_g2_i1	601	139	49	bwa_mem	C. sabaeus	chr15
V1_TR45|c0_g1_i1	567	116	41	bwa_mem	C. sabaeus	chr15
V1_TR54|c0_g1_i1	566	436	66	bwa_mem	C. sabaeus	chr15
V1_TR72|c0_g1_i1	563	553	54	bwa_mem	C. sabaeus	chr15
V1_TR29|c0_g1_i1	550	101	50	bwa_mem	C. sabaeus	chr15
V1_TR72|c0_g2_i1	538	497	53	bwa_mem	C. sabaeus	chr15
V1_TR8|c1_g2_i1	1376	17590	33	bwa_mem	C. sabaeus	chr17
V1_TR7|c2_g1_i4	1372	11825	21	bwa_mem	C. sabaeus	chr17
V1_TR13|c0_g1_i1	1271	16413	65	bwa_mem	C. sabaeus	chr17
V1_TR23|c1_g2_i1	1211	16686	68	bwa_mem	C. sabaeus	chr17
V1_TR33|c0_g1_i1	755	1332	23	bwa_mem	C. sabaeus	chr17
V1_TR28|c0_g1_i1	681	4710	49	bwa_mem	C. sabaeus	chr17
V1_TR36|c0_g1_i1	571	6868	87	bwa_mem	C. sabaeus	chr17
V1_TR6|c0_g1_i1	795	105	53	bwa_mem	C. sabaeus	chr2
V1_TR2|c1_g1_i1	972	391	92	bwa_mem	C. sabaeus	chr26
V1_TR66|c0_g1_i1	658	225	71	bwa_mem	C. sabaeus	chr3
V1_TR35|c0_g1_i1	534	211	86	bwa_mem	C. sabaeus	chr3
V1_TR36|c2_g1_i1	570	2482	92	bwa_mem	C. sabaeus	chr3
V1_TR59|c0_g2_i1	578	78	65	bwa_mem	C. sabaeus	chr6_unlocalized_genomic_scaffold
V1_TR59|c0_g1_i1	559	81	81	bwa_mem	C. sabaeus	chr6_unlocalized_genomic_scaffold
V1_TR23|c1_g1_i1	1127	23839	73	bwa_mem	C. sabaeus	chr7
V1_TR18|c0_g2_i1	855	776	84	bwa_mem	C. sabaeus	chr9
V1_TR15|c0_g1_i1	531	2318	45	bwa_mem	C. sabaeus	chr9
V1_TR32|c0_g1_i1	620	112	79	bwa_mem	C. sabaeus	chrX
V1_TR25|c0_g1_i1	617	51	82	bwa_mem	C. sabaeus	unplaced genomic scaffold
V1_TR47|c0_g1_i1	605	148	68	bwa_mem	C. sabaeus	unplaced genomic scaffold
V1_TR34|c0_g1_i1	5707	2409514	58	bwa_mem	C. sabaeus	MT
V1_TR31|c0_g1_i1	4814	1840337	40	bwa_mem	C. sabaeus	MT
V1_TR20|c0_g1_i1	3832	626735	55	bwa_mem	C. sabaeus	MT
V1_TR10|c0_g1_i1	2202	345249	40	bwa_mem	C. sabaeus	MT
V1_TR5|c0_g2_i1	1906	19741	58	bwa_mem	C. sabaeus	MT
V1_TR30|c0_g1_i1	1768	250247	50	bwa_mem	C. sabaeus	MT
V1_TR19|c0_g1_i1	1698	515690	57	bwa_mem	C. sabaeus	MT
V1_TR26|c0_g1_i1	1622	10233	45	bwa_mem	C. sabaeus	MT
V1_TR14|c0_g1_i1	1545	360397	60	bwa_mem	C. sabaeus	MT
V1_TR30|c0_g2_i1	1275	115592	57	bwa_mem	C. sabaeus	MT
V1_TR12|c0_g1_i1	1217	348062	44	bwa_mem	C. sabaeus	MT
V1_TR24|c0_g1_i1	1093	5914	76	bwa_mem	C. sabaeus	MT
V1_TR5|c0_g1_i1	1028	66267	65	bwa_mem	C. sabaeus	MT
V1_TR61|c0_g1_i1	563	1373	43	bwa_mem	C. sabaeus	MT
V1_TR12|c0_g2_i1	535	151470	42	bwa_mem	C. sabaeus	MT
V1_TR1|c0_g1_i1	646	64	70	bn_nt	virus	Dengue virus 2 isolate DENV2_China_SZ_2015 polyprotein gene, complete cds
V1_TR52|c0_g1_i1	631	58	72	bn_nt	virus	Dengue virus 2 isolate DENV2_China_SZ_2015 polyprotein gene, complete cds
V1_TR27|c0_g1_i1	578	88	83	bn_nt	virus	Dengue virus 2 strain New Guinea C, complete genome
V1_TR42|c0_g2_i1	548	54	74	bn_nt	virus	Dengue virus 2 isolate XSBN03 polyprotein mRNA, complete cds
V1_TR42|c0_g1_i1	541	35	89	bn_nt	virus	Dengue virus 2 isolate XSBN03 polyprotein mRNA, complete cds
V1_TR3|c0_g1_i1	533	59	80	bn_nt	virus	Dengue virus 2 isolate GW6, complete genome
V1_TR50|c0_g1_i1	687	228	83	bn_nt	virus*	Saccharomyces cerevisiae virus La, complete genome
V1_TR16|c0_g1_i1	640	170	64	bn_nt	virus*	Saccharomyces cerevisiae virus L-A major coat protein, ssRNA-binding protein, and RNA polymerase genes, complete cds
V1_TR67|c0_g1_i1	579	157	40	bn_nt	virus*	Saccharomyces cerevisiae virus L-A L1 segment capsid protein and RNA polymerase gene, complete cds
V1_TR64|c0_g1_i1	637	144	65	bn_nt	human	Homo sapiens Ral GTPase activating protein catalytic alpha subunit 1 (RALGAPA1), RefSeqGene on chromosome 14
V1_TR17|c0_g1_i1	635	167	72	bn_nt	human	Homo sapiens 3 BAC RP11-102M11 (Roswell Park Cancer Institute Human BAC Library) complete sequence
V1_TR17|c2_g1_i1	609	122	53	bn_nt	human	Homo sapiens 3 BAC RP11-102M11 (Roswell Park Cancer Institute Human BAC Library) complete sequence
V1_TR56|c0_g1_i1	557	287	85	bn_nt	yeast	Saccharomyces cerevisiae strain CEN.PK113-7D chromosome XII, complete sequence
V1_TR22|c0_g1_i2	815	380	93	bn_nt	yeast	Wickerhamomyces anomalus strain Y161 18S ribosomal RNA gene, partial sequence
V1_TR46|c0_g1_i1	681	97	70	bn_nt	no hit
*contaminant from libraries prepared on same day from Saccharomyces cerevisiae carrying L-A virus

### Sheet: Vero 2 contigs
Summary of read mapping, mapping to Chlorocebus sabaeus genom,and BLAST analysis of contigs assembled from Vero cell sample 2 dsRNA-Seq reads
dsRNA Contigs		dsRNA-Seq read mapping		Classification
Contig name	length (nt)	total #	% mapped to forward strand	analysis	virus/organism	Description
V2_TR13|c0_g1_i1	1319	7622	31.9732	bwa_mem	C. sabaeus	chr1
V2_TR15|c0_g2_i1	913	6715	64.2442	bwa_mem	C. sabaeus	chr12
V2_TR28|c0_g1_i1	1135	274	46.7153	bwa_mem	C. sabaeus	chr15
V2_TR33|c0_g1_i1	740	168	53.5714	bwa_mem	C. sabaeus	chr15
V2_TR37|c0_g1_i1	577	155	58.0645	bwa_mem	C. sabaeus	chr15
V2_TR16|c0_g1_i1	548	81	66.6667	bwa_mem	C. sabaeus	chr15
V2_TR31|c0_g1_i1	537	106	54.717	bwa_mem	C. sabaeus	chr15
V2_TR31|c0_g2_i1	536	54	62.963	bwa_mem	C. sabaeus	chr15
V2_TR4|c0_g1_i1	1182	208	56.7308	bwa_mem	C. sabaeus	chr15
V2_TR12|c0_g1_i1	1119	214	57.0093	bwa_mem	C. sabaeus	chr15
V2_TR30|c0_g1_i1	763	136	51.4706	bwa_mem	C. sabaeus	chr15
V2_TR6|c0_g1_i1	600	142	60.5634	bwa_mem	C. sabaeus	chr15
V2_TR21|c1_g1_i1	2264	5827	81.1395	bwa_mem	C. sabaeus	chr17
V2_TR15|c0_g1_i2	2206	16824	67.2135	bwa_mem	C. sabaeus	chr17
V2_TR25|c0_g1_i1	1039	4198	69.819	bwa_mem	C. sabaeus	chr17
V2_TR2|c1_g1_i2	1078	7726	28.5659	bwa_mem	C. sabaeus	chr2
V2_TR7|c0_g1_i3	643	603	23.7148	bwa_mem	C. sabaeus	chr7
V2_TR21|c0_g1_i1	886	5603	72.5504	bwa_mem	C. sabaeus	chr9
V2_TR36|c0_g1_i3	7076	145219	58.6679	bwa_mem	C. sabaeus	MT
V2_TR23|c0_g1_i1	4279	333622	68.8453	bwa_mem	C. sabaeus	MT
V2_TR5|c0_g1_i1	1635	1234	60.0486	bwa_mem	C. sabaeus	MT
V2_TR18|c0_g1_i1	1251	31151	47.5201	bwa_mem	C. sabaeus	MT
V2_TR1|c0_g1_i1	977	1069	76.9878	bwa_mem	C. sabaeus	MT
V2_TR22|c0_g1_i1	2766	37776	48.6393	bwa_mem	C. sabaeus	MT
V2_TR11|c0_g1_i1	2109	36849	53.7762	bwa_mem	C. sabaeus	MT
V2_TR17|c0_g2_i4	2080	93446	39.0985	bwa_mem	C. sabaeus	MT
V2_TR3|c0_g1_i1	2034	70477	46.391	bwa_mem	C. sabaeus	MT
V2_TR9|c0_g1_i1	1622	1289	45.5392	bwa_mem	C. sabaeus	MT
V2_TR24|c0_g1_i1	1549	17521	36.8358	bwa_mem	C. sabaeus	MT
V2_TR17|c0_g1_i1	1387	70447	38.5339	bwa_mem	C. sabaeus	MT
V2_TR32|c0_g1_i1	537	71600	37.4818	bwa_mem	C. sabaeus	MT
V2_TR34|c0_g1_i5	9818	2944278	65.2434	bn_nt	virus	Dengue virus 2 strain New Guinea C, complete genome
V2_TR19|c0_g1_i1	3455	903472	69.9128	bn_nt	virus	Dengue virus 2 isolate DENV-2/PG/BID-V2618/2008, complete genome
V2_TR14|c0_g1_i3	3386	883011	29.9463	bn_nt	virus	Dengue virus 2 isolate DENV-2/PG/BID-V2618/2008, complete genome
V2_TR10|c0_g1_i1	1652	529180	24.4913	bn_nt	virus	Dengue virus 2 strain New Guinea C, complete genome
V2_TR27|c0_g1_i1	1473	277185	30.383	bn_nt	virus	Dengue virus 2 strain New Guinea C, complete genome
V2_TR26|c0_g1_i1	808	206635	31.3756	bn_nt	virus	Chimeric Dengue virus vector p4(Delta30)-D2-CME, complete sequence
V2_TR20|c0_g1_i1	619	140	52.8571	bn_nt	virus*	Saccharomyces cerevisiae virus L-A major coat protein, ssRNA-binding protein, and RNA polymerase genes, complete cds
V2_TR8|c0_g1_i1	631	162	75.9259	bn_nt	human	Homo sapiens Ral GTPase activating protein catalytic alpha subunit 1 (RALGAPA1), RefSeqGene on chromosome 14
*contaminant from libraries prepared on same day from Saccharomyces cerevisiae carrying L-A virus

### Sheet: Vero 3 contigs
Summary of read mapping, mapping to Chlorocebus sabaeus genom,and BLAST analysis of contigs assembled from Vero cell sample 3 dsRNA-Seq reads
dsRNA Contigs		dsRNA-Seq read mapping		Classification
Contig name	length (nt)	total #	% mapped to forward strand	analysis	virus/organism	Description
V3_TR22|c3_g1_i1	3241	93574	71	bwa_mem	C. sabaeus	chr1
V3_TR18|c0_g2_i3	1396	8863	18	bwa_mem	C. sabaeus	chr1
V3_TR22|c1_g1_i1	682	17660	63	bwa_mem	C. sabaeus	chr1
V3_TR22|c2_g1_i1	1284	3799	88	bwa_mem	C. sabaeus	chr10
V3_TR4|c0_g1_i1	543	107	49	bwa_mem	C. sabaeus	chr10
V3_TR82|c0_g1_i1	882	459	73	bwa_mem	C. sabaeus	chr11
V3_TR79|c1_g1_i1	680	159	73	bwa_mem	C. sabaeus	chr13
V3_TR79|c0_g2_i1	813	224	63	bwa_mem	C. sabaeus	chr13
V3_TR79|c0_g1_i1	527	110	31	bwa_mem	C. sabaeus	chr13
V3_TR18|c0_g3_i1	616	627	19	bwa_mem	C. sabaeus	chr14
V3_TR21|c0_g1_i1	873	539	82	bwa_mem	C. sabaeus	chr14
V3_TR14|c5_g1_i1	2584	942	53	bwa_mem	C. sabaeus	chr15
V3_TR28|c0_g1_i1	1934	1149	50	bwa_mem	C. sabaeus	chr15
V3_TR15|c0_g2_i1	1158	286	52	bwa_mem	C. sabaeus	chr15
V3_TR15|c0_g1_i1	1070	214	53	bwa_mem	C. sabaeus	chr15
V3_TR52|c0_g1_i1	935	403	37	bwa_mem	C. sabaeus	chr15
V3_TR45|c0_g1_i1	885	259	58	bwa_mem	C. sabaeus	chr15
V3_TR54|c0_g1_i1	850	246	47	bwa_mem	C. sabaeus	chr15
V3_TR35|c0_g1_i1	831	208	36	bwa_mem	C. sabaeus	chr15
V3_TR61|c0_g1_i1	805	388	61	bwa_mem	C. sabaeus	chr15
V3_TR24|c0_g1_i1	701	169	71	bwa_mem	C. sabaeus	chr15
V3_TR31|c0_g1_i1	657	371	50	bwa_mem	C. sabaeus	chr15
V3_TR5|c1_g1_i1	641	2087	43	bwa_mem	C. sabaeus	chr15
V3_TR47|c0_g1_i1	620	167	30	bwa_mem	C. sabaeus	chr15
V3_TR3|c0_g1_i1	602	235	34	bwa_mem	C. sabaeus	chr15
V3_TR5|c0_g2_i1	2764	921	53	bwa_mem	C. sabaeus	chr15
V3_TR14|c0_g1_i1	2049	1287	55	bwa_mem	C. sabaeus	chr15
V3_TR78|c0_g1_i1	1665	563	67	bwa_mem	C. sabaeus	chr15
V3_TR71|c0_g1_i1	1437	748	57	bwa_mem	C. sabaeus	chr15
V3_TR2|c0_g1_i1	1152	706	65	bwa_mem	C. sabaeus	chr15
V3_TR8|c0_g1_i1	1048	268	62	bwa_mem	C. sabaeus	chr15
V3_TR20|c0_g1_i1	887	292	60	bwa_mem	C. sabaeus	chr15
V3_TR48|c0_g1_i1	885	284	59	bwa_mem	C. sabaeus	chr15
V3_TR55|c0_g1_i1	746	485	75	bwa_mem	C. sabaeus	chr15
V3_TR14|c6_g1_i1	691	15479	77	bwa_mem	C. sabaeus	chr15
V3_TR76|c0_g1_i1	672	197	72	bwa_mem	C. sabaeus	chr15
V3_TR5|c0_g1_i1	635	127	61	bwa_mem	C. sabaeus	chr15
V3_TR74|c0_g1_i1	559	109	47	bwa_mem	C. sabaeus	chr15
V3_TR41|c0_g1_i1	534	168	59	bwa_mem	C. sabaeus	chr15
V3_TR5|c0_g3_i1	532	167	34	bwa_mem	C. sabaeus	chr15
V3_TR75|c0_g1_i1	663	4230	54	bwa_mem	C. sabaeus	chr17
V3_TR18|c0_g1_i2	778	1502	22	bwa_mem	C. sabaeus	chr18
V3_TR57|c1_g1_i1	563	241	56	bwa_mem	C. sabaeus	chr20
V3_TR6|c0_g1_i1	601	112	79	bwa_mem	C. sabaeus	chr29
V3_TR27|c0_g1_i1	599	47	66	bwa_mem	C. sabaeus	chr7
V3_TR77|c0_g1_i1	560	80	78	bwa_mem	C. sabaeus	chr7
V3_TR16|c0_g1_i1	725	71	61	bwa_mem	C. sabaeus	chr9
V3_TR44|c0_g1_i1	812	260	65	bwa_mem	C. sabaeus	chrX
V3_TR51|c0_g1_i1	631	83	60	bwa_mem	C. sabaeus	chrX
V3_TR30|c0_g1_i1	563	198	30	bwa_mem	C. sabaeus	chrX
V3_TR38|c0_g1_i1	526	92	43	bwa_mem	C. sabaeus	chrX
V3_TR65|c0_g1_i1	813	229	69	bwa_mem	C. sabaeus	chrX
V3_TR49|c0_g1_i1	746	314	79	bwa_mem	C. sabaeus	chrX
V3_TR9|c0_g1_i3	718	16922	31	bwa_mem	C. sabaeus	chrX
V3_TR67|c0_g1_i1	676	118	72	bwa_mem	C. sabaeus	chrX
V3_TR33|c0_g1_i1	563	72	69	bwa_mem	C. sabaeus	chrX
V3_TR19|c1_g1_i2	794	32636	42	bwa_mem	C. sabaeus	chrX_unlocalized_genomic_scaffold
V3_TR56|c0_g1_i1	579	89	87	bwa_mem	C. sabaeus	unplaced_genomic_scaffold
V3_TR60|c0_g1_i1	528	337	63	bwa_mem	C. sabaeus	unplaced_genomic_scaffold
V3_TR37|c0_g1_i1	790	80	86	bwa_mem	C. sabaeus	unplaced_genomic_scaffold
V3_TR13|c0_g1_i1	692	131	70	bwa_mem	C. sabaeus	unplaced_genomic_scaffold
V3_TR26|c0_g1_i1	12562	3375588	57	bwa_mem	C. sabaeus	MT
V3_TR7|c0_g1_i1	2857	103475	64	bwa_mem	C. sabaeus	MT
V3_TR68|c0_g1_i1	1253	4670	73	bwa_mem	C. sabaeus	MT
V3_TR36|c0_g2_i2	3005	515328	49	bwa_mem	C. sabaeus	MT
V3_TR34|c0_g1_i1	2459	814070	38	bwa_mem	C. sabaeus	MT
V3_TR11|c0_g1_i1	1910	21596	43	bwa_mem	C. sabaeus	MT
V3_TR36|c0_g1_i1	1392	284477	48	bwa_mem	C. sabaeus	MT
V3_TR42|c0_g1_i1	1390	430765	40	bwa_mem	C. sabaeus	MT
V3_TR12|c0_g1_i1	1289	128486	41	bwa_mem	C. sabaeus	MT
V3_TR66|c0_g1_i1	1063	4674	29	bwa_mem	C. sabaeus	MT
V3_TR39|c0_g1_i1	835	172645	75	bwa_mem	C. sabaeus	MT
V3_TR39|c0_g2_i1	827	133958	41	bwa_mem	C. sabaeus	MT
V3_TR11|c0_g2_i1	714	51605	40	bwa_mem	C. sabaeus	MT
V3_TR32|c0_g1_i1	2290	11186	70	bn_nt	virus	Influenza A virus (A/Udorn/72(H3N2)) segment 2, complete sequence
V3_TR17|c0_g1_i1	2245	36626	69	bn_nt	virus	Influenza A virus (A/Udorn/307/1972(H3N2)) polymerase PB2 (PB2) gene, complete cds
V3_TR40|c0_g1_i1	2157	3251	82	bn_nt	virus	Influenza A virus (A/Udorn/72(H3N2)) segment 3, complete sequence
V3_TR25|c0_g1_i1	1914	26740	33	bn_nt	virus	Influenza A virus (A/Udorn/72(H3N2)) segment 1, complete sequence
V3_TR23|c0_g1_i1	1682	19244	74	bn_nt	virus	Influenza A virus (A/Udorn/72(H3N2)) segment 4, complete sequence
V3_TR50|c0_g1_i1	1669	6672	34	bn_nt	virus	Influenza A virus (A/Udorn/72(H3N2)) segment 2, complete sequence
V3_TR10|c0_g1_i1	1666	18387	26	bn_nt	virus	Influenza A virus (A/Udorn/72(H3N2)) segment 4, complete sequence
V3_TR83|c0_g1_i1	1530	10123	55	bn_nt	virus	Influenza A virus (A/Udorn/307/72(H3N2)) gene for nucleoprotein, complete cds
V3_TR58|c0_g1_i1	1519	9431	46	bn_nt	virus	Influenza A virus (A/Udorn/307/72(H3N2)) gene for nucleoprotein, complete cds
V3_TR53|c0_g1_i1	1407	2669	57	bn_nt	virus	Influenza A virus (A/Udorn/72(H3N2)) segment 6, complete sequence
V3_TR72|c0_g2_i1	1366	2689	46	bn_nt	virus	Influenza A virus (A/Udorn/307/1972(H3N2)) segment 6 neuraminidase (NA) gene, complete cds
V3_TR59|c0_g1_i1	1133	1098	21	bn_nt	virus	Influenza A virus (A/Udorn/307/1972(H3N2)) polymerase (PA) gene, complete cds
V3_TR70|c0_g1_i1	1004	5964	60	bn_nt	virus	Influenza A virus (A/udorn/1972(H3N2)) segment 7 matrix protein 2 and matrix protein 1 genes, complete cds
V3_TR64|c0_g1_i1	971	6127	40	bn_nt	virus	Influenza A virus (A/Udorn/307/1972(H3N2)) matrix protein 2 (M2) and matrix protein 1 (M1) genes, complete cds
V3_TR84|c0_g1_i1	835	1670	76	bn_nt	virus	Influenza A virus (A/UDORN/8/1972(H3N2)) ORF1 for NS1 protein and ORF2 for NS2 protein, genomic RNA
V3_TR1|c0_g1_i1	804	1691	23	bn_nt	virus	Influenza A virus (A/Udorn/307/1972(H3N2)) nonstructural protein 2 (NS2) and nonstructural protein 1 (NS1) genes, complete cds
V3_TR81|c0_g1_i1	785	772	23	bn_nt	virus	Influenza A virus (A/Udorn/72(H3N2)) segment 3, complete sequence
V3_TR63|c0_g1_i1	650	2000	41	bn_nt	virus	Influenza A virus (A/Udorn/72(H3N2)) segment 2, complete sequence
V3_TR72|c0_g1_i1	578	767	47	bn_nt	virus	Influenza A virus (A/Udorn/307/1972(H3N2)) segment 6 neuraminidase (NA) gene, complete cds
V3_TR46|c0_g1_i1	787	192	67	bn_nt	human	Homo sapiens Ral GTPase activating protein catalytic alpha subunit 1 (RALGAPA1), RefSeqGene on chromosome 14
V3_TR69|c0_g1_i1	681	208	73	bn_nt	human	Homo sapiens Ral GTPase activating protein catalytic alpha subunit 1 (RALGAPA1), RefSeqGene on chromosome 14
V3_TR29|c0_g1_i1	549	205	58	bn_nt	human	Homo sapiens 3 BAC RP11-102M11 (Roswell Park Cancer Institute Human BAC Library) complete sequence
V3_TR43|c0_g1_i1	697	196	86	bn_nt	fungus	Uncultured fungus clone G0Esp_1_17 18S ribosomal RNA gene, partial sequence
V3_TR62|c0_g1_i1	527	87	76	bn_nt	yeast	Saccharomyces cerevisiae strain SY14 chromosome I, complete sequence

### Sheet: Vero contig summary
Summary of classification of contigs assembled from dsRNA-Seq reads from Vero cell culture samples
			dsRNA contig classification
Sample	Total # contigs	dsRNA contigs*	nuclear	mitochondrial	Influenza A virus	Dengue virus 2	other
Vero 1	90	90	60	15	0	6	9
Vero 2	39	39	18	13	0	6	2
Vero 3	98	98	61	13	19	0	5
*contigs with <98% dsRNA reads derived from forward strand

### Sheet: Vero dsRNA read mapping summary
Vero dsRNA-Seq read mapping summary
	# paired end reads		% reads mapped to C. sabeaus genome			% reads mapped to viruses		% reads unmapped
Sample	raw	processed	total %	% mito	% nuclear	Dengue virus 2	Influenza A virus	unknown
Vero 1	4724730	3805359	96.58	80.83	15.75	0.02	0	3.4
Vero 2	4397763	3538775	14.22	11.21	3.01	76.49	0	9.29
Vero 3	4204193	3378852	94.16	77.34	16.82	0.01	1.47	4.36
