## Supplementary material for "dsRNA-Seq: Identification of viral infection by purifying and sequencing dsRNA": Table_S2

### Sheet: Mouse read mapping summary
Mouse dsRNA-Seq read mapping summary
	# paired end reads		dRNA read mapping to mouse genome
Sample	raw	processed	% mapped	% unmapped
Mouse 1	47210980	32570622	86	14
Mouse 2	72509500	52909613	87.56	12.44
Mouse 3	62805135	43792992	80.01	19.99
Mouse 4	61704196	40877436	77.87	22.13
Mouse 5	41131417	27378325	79.75	20.25

### Sheet: Mouse contig summary
Summary of classification of contigs assembled from dsRNA-Seq reads from mouse tissue samples
			dsRNA contig classification					ssRNA contig classification
Sample	Total # contigs	dsRNA contigs*	nuclear	mitochondrial	Ross River virus	other	ssRNA contigs**	bacteria	mouse	other eukaryote	virus	unknown
Mouse 1	54	4	0	2	0	2	50	34	0	10	5	1
Mouse 2	56	16	9	4	1	2	40	18	15	3	4	0
Mouse 3	78	8	1	3	2	2	70	43	6	10	8	3
Mouse 4	84	5	0	2	2	1	79	60	0	13	4	2
Mouse 5	57	14	0	0	2	12	43	30	1	9	3	0
*contigs with >10% and < 90% of dsRNA reads derived from forward strand
**contigs with > 90% or < 10% of dsRNA-Seq reads derived from forward strand

### Sheet: Mouse 1
Summary of read mapping and BLAST analysis of contigs assembled from Mouse 1 dsRNA-Seq reads
dsRNA Contigs		dsRNA-Seq read mapping		Classification
Contig name	length (nt)	total #	% mapped to forward strand	analysis	virus/organism	First Hit Description
Mouse1_DN762_c1_g1_i2	767	591513	41.8	BLASTn_nt	mouse	Mus musculus mitochondrion, complete genome
Mouse1_DN371_c0_g1_i3	836	627627	46.8	BLASTn_nt	mouse	Mus musculus mitochondrion, complete genome
Mouse1_DN600_c2_g1_i5	1470	18541	71.6	BLASTn_nt	algae	S.abundans gene for 18S small subunit rRNA
Mouse1_DN897_c0_g1_i4	1064	79954	11.8	BLASTn_nt	bacteria	Achromobacter spanius strain DSM 23806 chromosome, complete genome
ssRNA Contigs		dsRNA-Seq read mapping		Classification
Contig name	length (nt)	total #	% mapped to forward strand	analysis	virus/organism	First Hit Description
Mouse1_DN742_c4_g1_i1	1219	29138	98	BLASTn_nt	algae	Chaetosphaeridium pringsheimii 18S small subunit ribosomal RNA gene, internal transcribed spacer 1, 5.8S ribosomal RNA gene, and internal transcribed spacer 2, complete sequence; and 28S large subunit ribosomal RNA gene, partial sequence
Mouse1_DN236_c0_g1_i1	761	743	98.5	BLASTn_nt	amoeba	Vexillifera bacillipedes strain TIL2 small subunit ribosomal RNA gene, partial sequence
Mouse1_DN228_c0_g1_i1	1289	1026	99.2	BLASTn_nt	amoeba	Cochliopodium minus strain 4692S 18S ribosomal RNA gene, partial sequence
Mouse1_DN897_c0_g2_i1	1218	125710	1.4	BLASTn_nt	bacteria	Renibacterium salmoninarum strain Lea-1-74 23S ribosomal RNA gene, complete sequence
Mouse1_DN894_c0_g1_i1	1458	129428	3.1	BLASTn_nt	bacteria	Rhodococcus sp. YL-1, complete genome
Mouse1_DN895_c0_g1_i5	1268	173358	3.7	BLASTn_nt	bacteria	Rhodococcus sp. djl-6-2 chromosome, complete genome
Mouse1_DN83_c0_g1_i1	783	198	95.5	BLASTn_nt	bacteria	Rhodococcus sp. djl-6-2 chromosome, complete genome
Mouse1_DN174_c1_g1_i1	790	2275	95.5	BLASTn_nt	bacteria	Cutibacterium acnes strain ATCC 6919 chromosome, complete genome
Mouse1_DN513_c0_g1_i1	853	160	97.5	BLASTn_nt	bacteria	Rhodococcus sp. H-CA8f chromosome, complete genome
Mouse1_DN0_c0_g1_i1	782	240	97.5	BLASTn_nt	bacteria	Rhodococcus sp. djl-6-2 chromosome, complete genome
Mouse1_DN575_c0_g1_i2	1239	282	97.5	BLASTn_nt	bacteria	Achromobacter insolitus strain DSM 23807, complete genome
Mouse1_DN92_c0_g1_i1	989	273	97.8	BLASTn_nt	bacteria	Methylotenera versatilis 301, complete genome
Mouse1_DN76_c0_g2_i1	1864	598	97.8	BLASTn_nt	bacteria	Rhodococcus sp. BH4, complete genome
Mouse1_DN527_c0_g1_i1	770	1061	98.2	BLASTn_nt	bacteria	Bacillus flexus strain KLBMP 4941, complete genome
Mouse1_DN76_c0_g1_i1	1314	231	98.3	BLASTn_nt	bacteria	Renibacterium salmoninarum ATCC 33209, complete genome
Mouse1_DN70_c0_g1_i1	1026	246	98.4	BLASTn_nt	bacteria	Rhodococcus sp. djl-6-2 chromosome, complete genome
Mouse1_DN489_c38_g2_i1	972	73009	98.4	BLASTn_nt	bacteria	Rhodococcus sp. djl-6-2 chromosome, complete genome
Mouse1_DN427_c5_g1_i5	2086	276738	98.5	BLASTn_nt	bacteria	Rhodococcus sp. YL-1, complete genome
Mouse1_DN682_c0_g1_i2	830	36183	98.5	BLASTn_nt	bacteria	Rhizobium sp. ALBL_218 23S ribosomal RNA gene, partial sequence
Mouse1_DN798_c0_g1_i1	815	142	98.6	BLASTn_nt	bacteria	Arthrobacter sp. PAMC25486, complete genome
Mouse1_DN103_c0_g1_i1	1356	377	98.7	BLASTn_nt	bacteria	Rhodococcus sp. djl-6-2 chromosome, complete genome
Mouse1_DN310_c0_g1_i1	1243	556	98.7	BLASTn_nt	bacteria	Acidovorax sp. KKS102, complete genome
Mouse1_DN113_c0_g1_i2	2093	488	98.8	BLASTn_nt	bacteria	Rhodococcus sp. djl-6-2 chromosome, complete genome
Mouse1_DN489_c38_g1_i2	1843	227774	98.8	BLASTn_nt	bacteria	Acidovorax sp. KKS102, complete genome
Mouse1_DN58_c0_g1_i1	1249	337	98.8	BLASTn_nt	bacteria	Rhodococcus sp. BH4, complete genome
Mouse1_DN16_c0_g1_i1	798	170	98.8	BLASTn_nt	bacteria	Rhodococcus sp. 008, complete genome
Mouse1_DN359_c42_g1_i9	1896	341546	98.9	BLASTn_nt	bacteria	Uncultured bacterium clone 3C003348 16S ribosomal RNA gene, partial sequence
Mouse1_DN267_c0_g1_i1	1045	288	99	BLASTn_nt	bacteria	Phreatobacter sp. S-12 chromosome, complete genome
Mouse1_DN638_c0_g1_i1	787	20613	99	BLASTn_nt	bacteria	Flavobacterium psychrophilum FPG101, complete genome
Mouse1_DN55_c0_g1_i1	834	109	99.1	BLASTn_nt	bacteria	Achromobacter insolitus strain DSM 23807, complete genome
Mouse1_DN675_c0_g1_i1	764	7694	99.1	BLASTn_nt	bacteria	Pseudarcicella sp. HME7025 chromosome, complete genome
Mouse1_DN443_c9_g1_i1	859	150621	99.2	BLASTn_nt	bacteria	Methylotenera versatilis strain 301 23S ribosomal RNA gene, complete sequence
Mouse1_DN11_c0_g1_i1	764	132	99.2	BLASTn_nt	bacteria	Rhodococcus sp. YL-1, complete genome
Mouse1_DN66_c0_g1_i1	1322	265	99.6	BLASTn_nt	bacteria	Rhodococcus sp. 008, complete genome
Mouse1_DN57_c0_g1_i1	1344	280	100	BLASTn_nt	bacteria	Rhodococcus sp. BH4, complete genome
Mouse1_DN624_c0_g1_i1	1150	190	100	BLASTn_nt	bacteria	Rhodococcus sp. BH4, complete genome
Mouse1_DN54_c1_g1_i1	809	116	100	BLASTn_nt	bacteria	Rhodococcus sp. BH4, complete genome
Mouse1_DN632_c1_g1_i1	1111	2515	98.5	BLASTn_nt	euglenozoa	Neobodo designis breed flagellate small subunit ribosomal RNA gene, partial sequence
Mouse1_DN135_c0_g1_i2	1372	888	99.5	BLASTn_nt	eukaryote	Phaseolus vulgaris clone PvDR-13 mRNA sequence
Mouse1_DN742_c2_g1_i1	799	15463	98.6	BLASTn_nt	fungi	Phoma sp. 18S ribosomal RNA gene, partial sequence; internal transcribed spacer 1, 5.8S ribosomal RNA gene, and internal transcribed spacer 2, complete sequence; and 28S ribosomal RNA gene, partial sequence
Mouse1_DN732_c0_g1_i2	871	145	100	BLASTn_nt	fungi	Leptosphaeria biglobosa Thlaspii ibcn65_scaffold00057 complete sequence
Mouse1_DN224_c0_g1_i1	773	79	100	BLASTn_nt	fungi	Glarea lozoyensis strain ATCC 20868 culture-collection ATCC:20868 mitochondrion, complete genome
Mouse1_DN223_c1_g1_i1	849	1398	98.6	BLASTn_nt	insect	Chironomus tentans partial 18S rRNA gene, 5.8S rRNA gene, partial 28S rRNA gene, internal transcribed spacers 1 and 2 and intergenic spacer
Mouse1_DN334_c0_g1_i1	1106	3141	99.1	BLASTn_nt	trypanosome	Trypanosoma minasense genes for 18S rRNA, ITS1, 5.8S rRNA, ITS2, 28S rRNA, partial and complete sequence
Mouse1_DN624_c0_g2_i2	10062	26015	99.1	BLASTx_nr	virus	hypothetical protein, partial [Sanxia picorna-like virus 7]
Mouse1_DN533_c0_g1_i1	2323	982	99.2	BLASTx_nr	virus	RNA-dependent RNA polymerase, partial [Sanxia narna-like virus 2]
Mouse1_DN433_c0_g1_i1	1375	585	99.3	BLASTx_nr	virus	RNA-dependent RNA polymerase [Beihai narna-like virus 16]
Mouse1_DN239_c0_g1_i1	812	244	99.6	BLASTx_nr	virus	hypothetical protein [Sanxia atyid shrimp virus 2]
Mouse1_DN159_c0_g1_i1	755	269	99.6	BLASTx_nr	virus	hypothetical protein [Hubei picorna-like virus 7]
Mouse1_DN516_c0_g1_i1	1197	780	99.2	no hit	no hit

### Sheet: Mouse 2
Summary of read mapping and BLAST analysis of contigs assembled from Mouse 1 dsRNA-Seq reads
dsRNA Contigs		dsRNA-Seq read mapping		Classification
Contig name	length (nt)	total #	% mapped to forward strand	analysis	virus/organism	First Hit Description
Mouse2_DN312_c0_g1_i4	23286	100090	54	BLASTn_nt	virus	Ross River virus strain 2982, complete genome
Mouse2_DN251_c0_g1_i22	1170	414350	50	BLASTn_nt	mouse	Mus musculus mitochondrion, complete genome
Mouse2_DN341_c1_g1_i40	1680	4784067	51	BLASTn_nt	mouse	Mus musculus mitochondrion, complete genome
Mouse2_DN171_c0_g1_i3	870	174043	54	BLASTn_nt	mouse	Mus musculus mitochondrion, complete genome
Mouse2_DN121_c0_g1_i3	1117	304376	60	BLASTn_nt	mouse	Mus musculus mitochondrion, complete genome
Mouse2_DN325_c43_g1_i1	5484	19094465	69	BLASTn_nt	mouse	Mus musculus strain BALB/c 45S ribosomal RNA region genomic sequence
Mouse2_DN537_c0_g1_i1	1177	1357496	84	BLASTn_nt	mouse	Mus musculus strain BALB/c 45S ribosomal RNA region genomic sequence
Mouse2_DN395_c1_g1_i1	1176	69752	52	BLASTn_nt	mouse	Mus musculus actin, alpha 1, skeletal muscle (Acta1), transcript variant 1, mRNA
Mouse2_DN143_c0_g2_i2	1103	29102	62	BLASTn_nt	mouse	Mus musculus myosin, heavy polypeptide 4, skeletal muscle (Myh4), mRNA
Mouse2_DN105_c0_g1_i1	955	19039	65	BLASTn_nt	mouse	Mus musculus myosin light chain, phosphorylatable, fast skeletal muscle (Mylpf), transcript variant 2, mRNA
Mouse2_DN411_c1_g1_i3	1111	22609	70	BLASTn_nt	mouse	PREDICTED: Mus musculus tropomyosin 1, alpha (Tpm1), transcript variant X5, mRNA
Mouse2_DN127_c0_g1_i1	936	12428	86	BLASTn_nt	mouse	Mus musculus myosin, heavy polypeptide 4, skeletal muscle (Myh4), mRNA
Mouse2_DN86_c0_g1_i1	763	8071	87	BLASTn_nt	mouse	PREDICTED: Mus musculus troponin T3, skeletal, fast (Tnnt3), transcript variant X10, mRNA
Mouse2_DN170_c0_g1_i2	965	48759	88	BLASTn_nt	mouse	Mus musculus myosin, heavy polypeptide 4, skeletal muscle (Myh4), mRNA
Mouse2_DN486_c1_g1_i1	1032	9346	45	BLASTn_nt	bacteria	Rhizobium sp. ALBL_218 23S ribosomal RNA gene, partial sequence
Mouse2_DN198_c0_g2_i1	790	1722	66	BLASTn_nt	bacteria	Flavobacterium psychrophilum strain Z1, complete genome
ssRNA Contigs		dsRNA-Seq read mapping		Classification
Contig name	length (nt)	total #	% mapped to forward strand	analysis	virus/organism	First Hit Description
Mouse2_DN548_c0_g1_i2	2743	147911	3	BLASTn_nt	bacteria	Rhodococcus sp. YL-1, complete genome
Mouse2_DN547_c0_g1_i2	1641	76091	6	BLASTn_nt	bacteria	Rhodococcus sp. YL-1, complete genome
Mouse2_DN455_c1_g1_i1	807	28766	9	BLASTn_nt	bacteria	Rhodococcus sp. YL-1, complete genome
Mouse2_DN24_c1_g2_i1	751	103	92	BLASTn_nt	bacteria	Rhodococcus sp. YL-1, complete genome
Mouse2_DN236_c6_g1_i7	1952	71063	94	BLASTn_nt	bacteria	Rhodococcus sp. djl-6-2 chromosome, complete genome
Mouse2_DN222_c6_g1_i1	2123	86788	95	BLASTn_nt	bacteria	Rhodococcus sp. YL-1, complete genome
Mouse2_DN24_c1_g1_i1	790	102	96	BLASTn_nt	bacteria	Rhodococcus sp. 008, complete genome
Mouse2_DN23_c0_g1_i1	882	105	97	BLASTn_nt	bacteria	Rhodococcus sp. BH4, complete genome
Mouse2_DN222_c1_g1_i3	1828	70809	97	BLASTn_nt	bacteria	Rhodococcus sp. djl-6-2 chromosome, complete genome
Mouse2_DN223_c0_g1_i2	936	1003	97	BLASTn_nt	bacteria	Staphylococcus epidermidis strain DAR1907 chromosome, complete genome
Mouse2_DN9_c0_g1_i1	1116	130	98	BLASTn_nt	bacteria	Achromobacter insolitus strain DSM 23807, complete genome
Mouse2_DN15_c0_g1_i1	1557	227	98	BLASTn_nt	bacteria	Rhodococcus sp. djl-6-2 chromosome, complete genome
Mouse2_DN257_c0_g1_i1	1838	303	98	BLASTn_nt	bacteria	Rhodococcus sp. djl-6-2 chromosome, complete genome
Mouse2_DN131_c0_g1_i3	867	550	98	BLASTn_nt	bacteria	Pelosinus sp. UFO1, complete genome
Mouse2_DN198_c0_g1_i1	811	1610	98	BLASTn_nt	bacteria	Fluviicola taffensis strain RW262 23S ribosomal RNA gene, complete sequence
Mouse2_DN116_c0_g1_i4	1041	3293	99	BLASTn_nt	bacteria	Fluviicola taffensis strain RW262 23S ribosomal RNA gene, complete sequence
Mouse2_DN139_c0_g1_i3	1004	52324	99	BLASTn_nt	bacteria	Achromobacter xylosoxidans strain A8 23S ribosomal RNA gene, complete sequence
Mouse2_DN6_c0_g1_i1	989	117	100	BLASTn_nt	bacteria	Rhodococcus sp. BH4, complete genome
Mouse2_DN119_c0_g1_i2	1176	311	97	BLASTn_nt	eukaryote	Paal uncultured eukaryote partial 18S ribosomal RNA, clone RPZ5YD05
Mouse2_DN452_c1_g1_i1	828	748	97	BLASTn_nt	insect	Clogmia albipunctata 28S ribosomal RNA gene, partial sequence
Mouse2_DN369_c4_g1_i2	1834	3280994	9	BLASTn_nt	mouse	Mus musculus CNR gene for cadherin-related neuronal receptor, complete cds
Mouse2_DN4_c0_g1_i1	1011	252	90	BLASTn_nt	mouse	Mus musculus collagen, type VI, alpha 3 (Col6a3), transcript variant 2, mRNA
Mouse2_DN481_c1_g1_i1	1245	99073	91	BLASTn_nt	mouse	Mus musculus clone contig 3 chromocenter region genomic sequence
Mouse2_DN158_c0_g1_i2	831	55882	93	BLASTn_nt	mouse	Mus musculus clone contig 1 chromocenter region genomic sequence
Mouse2_DN19_c0_g1_i1	780	10037	94	BLASTn_nt	mouse	PREDICTED: Mus musculus troponin I, skeletal, fast 2 (Tnni2), transcript variant X1, mRNA
Mouse2_DN43_c0_g1_i2	850	1573	95	BLASTn_nt	mouse	Mus musculus collagen, type I, alpha 2 (Col1a2), mRNA
Mouse2_DN99_c0_g1_i4	1057	70161	95	BLASTn_nt	mouse	Mus musculus creatine kinase, muscle, mRNA (cDNA clone MGC:164055 IMAGE:40130701), complete cds
Mouse2_DN25_c0_g1_i1	765	1581	96	BLASTn_nt	mouse	Mus musculus collagen, type I, alpha 2 (Col1a2), mRNA
Mouse2_DN97_c1_g1_i1	1097	52505	96	BLASTn_nt	mouse	Mus musculus myosin, heavy polypeptide 4, skeletal muscle (Myh4), mRNA
Mouse2_DN395_c0_g1_i1	862	1613	97	BLASTn_nt	mouse	Mus musculus collagen, type I, alpha 1 (Col1a1), mRNA
Mouse2_DN73_c0_g1_i1	842	7522	97	BLASTn_nt	mouse	Mus musculus actinin alpha 3 (Actn3), mRNA
Mouse2_DN325_c36_g1_i2	979	10096125	97	BLASTn_nt	mouse	Mus musculus, clone IMAGE:3499050, mRNA
Mouse2_DN146_c0_g1_i1	1007	3088	98	BLASTn_nt	mouse	PREDICTED: Mus musculus titin (Ttn), transcript variant X1, mRNA
Mouse2_DN60_c0_g1_i2	1353	895	98	BLASTn_nt	mouse	Mus musculus triadin (Trdn), mRNA
Mouse2_DN143_c0_g1_i9	1549	7119	98	BLASTn_nt	mouse	PREDICTED: Mus musculus titin (Ttn), transcript variant X2, mRNA
Mouse2_DN261_c0_g1_i3	790	1399451	95	BLASTn_nt	protozoa	Uncultured cercozoan isolate HetPan22 18S ribosomal RNA gene, partial sequence
Mouse2_DN300_c0_g1_i1	3258	1345	99	BLASTx_nr	virus	hypothetical protein, partial [Sanxia picorna-like virus 7]
Mouse2_DN432_c1_g1_i1	2412	1223	99	BLASTx_nr	virus	hypothetical protein, partial [Sanxia picorna-like virus 7]
Mouse2_DN148_c0_g1_i1	892	420	99	BLASTx_nr	virus	hypothetical protein, partial [Blacklegged tick picorna-like virus 2]
Mouse2_DN432_c0_g1_i1	2151	991	99	BLASTx_nr	virus	hypothetical protein, partial [Sanxia picorna-like virus 7]

### Sheet: Mouse 3
Summary of read mapping and BLAST analysis of contigs assembled from Mouse 3 dsRNA-Seq reads
dsRNA Contigs		dsRNA-Seq read mapping		Classification
Contig name	length (nt)	total #	% mapped to forward strand	analysis	virus/organism	First Hit Description
Mouse3_DN16_c0_g1_i1	11885	59186	36	BLASTn_nt	virus	Ross River virus strain T48 nonstructural polyprotein and structural polyprotein genes, complete cds
Mouse3_DN16_c0_g2_i1	11847	59134	65	BLASTn_nt	virus	Ross River virus strain T48 nonstructural polyprotein and structural polyprotein genes, complete cds
Mouse3_DN1211_c1_g1_i1	893	1561934	29	BLASTn_nt	mouse	Mus musculus mitochondrion, complete genome
Mouse3_DN829_c4_g1_i1	773	988399	50	BLASTn_nt	mouse	Mus musculus mitochondrion, complete genome
Mouse3_DN1157_c1_g1_i2	869	253410	63	BLASTn_nt	mouse	Mus musculus mitochondrion, complete genome
Mouse3_DN880_c0_g1_i1	1759	1119273	78	BLASTn_nt	mouse	Mus musculus strain BALB/c 45S ribosomal RNA region genomic sequence
Mouse3_DN272_c0_g1_i1	822	416	88	BLASTn_nt	bacteria	Chloroflexus aggregans strain MD-66 23S ribosomal RNA gene, complete sequence
Mouse3_DN805_c0_g1_i1	1104	6984	45	BLASTn_nt	plant	Cercidiphyllum japonicum 26S ribosomal RNA gene, complete sequence
ssRNA Contigs		dsRNA-Seq read mapping		Classification
Contig name	length (nt)	total #	% mapped to forward strand	analysis	virus/organism	First Hit Description
Mouse3_DN354_c0_g1_i1	897	28122	97	BLASTn_nt	amoeba	Ripella sp. 805 18S ribosomal RNA gene, partial sequence
Mouse3_DN332_c1_g1_i3	941	2322	98	BLASTn_nt	amoeba	Naegleria pagei strain 4830/I small subunit ribosomal RNA gene, partial sequence
Mouse3_DN997_c0_g1_i3	892	1319	98	BLASTn_nt	amoeba	Vexillifera bacillipedes strain 6HZM 18S ribosomal RNA gene, partial sequence
Mouse3_DN1448_c0_g1_i1	889	109861	1	BLASTn_nt	bacteria	Rhodococcus sp. djl-6-2 chromosome, complete genome
Mouse3_DN1450_c1_g1_i2	936	204267	2	BLASTn_nt	bacteria	Uncultured bacterium clone CK_1C4_15 16S ribosomal RNA gene, partial sequence
Mouse3_DN1449_c0_g1_i2	1092	98377	3	BLASTn_nt	bacteria	Rhodococcus sp. YL-1, complete genome
Mouse3_DN1451_c0_g1_i1	1302	153701	3	BLASTn_nt	bacteria	Rhodococcus sp. YL-1, complete genome
Mouse3_DN107_c0_g1_i1	768	172	96	BLASTn_nt	bacteria	Acidovorax avenae subsp. avenae strain SH7 chromosome
Mouse3_DN226_c0_g1_i1	873	394	96	BLASTn_nt	bacteria	Candidatus Methylopumilus turicensis genome assembly Candidatus Methylopumilus turicensis MMS-10A-171, chromosome : 1
Mouse3_DN0_c0_g1_i1	875	194	96	BLASTn_nt	bacteria	Rhodococcus sp. djl-6-2 chromosome, complete genome
Mouse3_DN754_c0_g1_i1	762	362	97	BLASTn_nt	bacteria	Candidatus Methylopumilus turicensis genome assembly Candidatus Methylopumilus turicensis MMS-10A-171, chromosome : 1
Mouse3_DN796_c47_g1_i1	999	88101	97	BLASTn_nt	bacteria	Rhodococcus sp. YL-1, complete genome
Mouse3_DN3_c0_g1_i1	903	104	97	BLASTn_nt	bacteria	Rhodococcus sp. BH4, complete genome
Mouse3_DN660_c56_g1_i3	876	96243	98	BLASTn_nt	bacteria	Rhodococcus sp. YL-1, complete genome
Mouse3_DN164_c0_g1_i2	3280	939	98	BLASTn_nt	bacteria	Rhodococcus sp. YL-1, complete genome
Mouse3_DN13_c0_g1_i1	757	110	98	BLASTn_nt	bacteria	Rhodococcus sp. BH4, complete genome
Mouse3_DN231_c0_g2_i1	2155	834	98	BLASTn_nt	bacteria	Rhodococcus sp. BH4, complete genome
Mouse3_DN247_c0_g2_i2	1356	446	98	BLASTn_nt	bacteria	Rhodococcus sp. djl-6-2 chromosome, complete genome
Mouse3_DN604_c0_g1_i2	2742	638	98	BLASTn_nt	bacteria	Arthrobacter sp. 11W110_air genome assembly PRJEB5507_assembly_1, scaffold CONTIG000001
Mouse3_DN435_c16_g1_i1	790	56556	98	BLASTn_nt	bacteria	Rhodococcus sp. djl-6-2 chromosome, complete genome
Mouse3_DN113_c0_g1_i1	933	354	98	BLASTn_nt	bacteria	Rhodococcus sp. djl-6-2 chromosome, complete genome
Mouse3_DN299_c0_g1_i1	812	433	98	BLASTn_nt	bacteria	Phreatobacter sp. S-12 chromosome, complete genome
Mouse3_DN830_c0_g1_i1	759	126	98	BLASTn_nt	bacteria	Rhodococcus sp. BH4, complete genome
Mouse3_DN168_c0_g1_i2	1625	645	98	BLASTn_nt	bacteria	Rhodococcus sp. djl-6-2 chromosome, complete genome
Mouse3_DN4_c0_g1_i1	1101	137	99	BLASTn_nt	bacteria	Rhodococcus sp. 008, complete genome
Mouse3_DN625_c44_g1_i9	1813	476644	99	BLASTn_nt	bacteria	Uncultured beta proteobacterium clone YJQ-6 16S ribosomal RNA gene, partial sequence
Mouse3_DN177_c0_g1_i3	1279	342	99	BLASTn_nt	bacteria	Achromobacter insolitus strain DSM 23807, complete genome
Mouse3_DN796_c22_g2_i1	826	34589	99	BLASTn_nt	bacteria	Arachidicoccus sp. BS20, complete genome
Mouse3_DN552_c0_g1_i1	1229	1052	99	BLASTn_nt	bacteria	Acidovorax sp. KKS102, complete genome
Mouse3_DN796_c22_g1_i3	841	273788	99	BLASTn_nt	bacteria	Methylovorus sp. MP688 strain MP688 23S ribosomal RNA, complete sequence
Mouse3_DN294_c1_g1_i1	757	1184	99	BLASTn_nt	bacteria	'Deinococcus soli' Cha et al. 2014 strain N5, complete genome
Mouse3_DN261_c1_g1_i2	821	1298	99	BLASTn_nt	bacteria	Uncultured Acidobacteria bacterium partial 23S rRNA gene, clone LS_LKC11_kan4
Mouse3_DN10_c0_g1_i1	1026	225	99	BLASTn_nt	bacteria	Rhodococcus sp. BH4, complete genome
Mouse3_DN1052_c0_g1_i4	786	37592	99	BLASTn_nt	bacteria	Flavobacterium psychrophilum FPG101, complete genome
Mouse3_DN186_c0_g1_i1	1459	628	99	BLASTn_nt	bacteria	Rhodococcus sp. BH4, complete genome
Mouse3_DN247_c0_g1_i1	1361	569	99	BLASTn_nt	bacteria	Rhodococcus sp. djl-6-2 chromosome, complete genome
Mouse3_DN1012_c6_g1_i1	911	283789	99	BLASTn_nt	bacteria	Methylotenera mobilis strain JLW8 23S ribosomal RNA gene, complete sequence
Mouse3_DN146_c0_g1_i1	1154	312	99	BLASTn_nt	bacteria	Rhodococcus sp. djl-6-2 chromosome, complete genome
Mouse3_DN793_c0_g1_i1	863	3922	99	BLASTn_nt	bacteria	Pelosinus sp. UFO1, complete genome
Mouse3_DN435_c5_g1_i1	770	284436	99	BLASTn_nt	bacteria	Candidatus Methylopumilus turicensis genome assembly Candidatus Methylopumilus turicensis MMS-10A-171, chromosome : 1
Mouse3_DN21_c0_g1_i1	1253	212	100	BLASTn_nt	bacteria	Rhodococcus sp. 008, complete genome
Mouse3_DN798_c0_g1_i1	2011	647	100	BLASTn_nt	bacteria	Rhodococcus sp. djl-6-2 chromosome, complete genome
Mouse3_DN231_c0_g1_i1	1092	233	100	BLASTn_nt	bacteria	Renibacterium salmoninarum ATCC 33209, complete genome
Mouse3_DN103_c0_g1_i1	1386	240	100	BLASTn_nt	bacteria	Rhodococcus sp. YL-1, complete genome
Mouse3_DN64_c0_g1_i1	1364	182	100	BLASTn_nt	bacteria	Achromobacter insolitus strain DSM 23807, complete genome
Mouse3_DN73_c0_g1_i1	876	160	100	BLASTn_nt	bacteria	Rhodococcus sp. djl-6-2 chromosome, complete genome
Mouse3_DN332_c1_g2_i2	772	6615	99	BLASTn_nt	euglenozoa	Neobodo designis breed flagellate small subunit ribosomal RNA gene, partial sequence
Mouse3_DN219_c0_g1_i1	769	2252	100	BLASTn_nt	euglenozoa	Bodo saltans HFCC12 28S ribosomal RNA gene, partial sequence
Mouse3_DN287_c0_g1_i1	923	1690	97	BLASTn_nt	eukaryote	Uncultured eukaryote clone F5K2Q4C04IAY4C 28S ribosomal RNA gene, partial sequence
Mouse3_DN395_c0_g1_i1	865	675	98	BLASTn_nt	eukaryote	Uncultured eukaryote clone F5K2Q4C04I2C3Y 28S ribosomal RNA gene, partial sequence
Mouse3_DN195_c0_g1_i1	798	167085	98	BLASTn_nt	insect	Lucilia sericata 18S ribosomal RNA gene, complete sequence
Mouse3_DN565_c0_g1_i1	794	5536	98	BLASTn_nt	insect	Lucilia sericata 28S ribosomal RNA gene, complete sequence
Mouse3_DN1431_c1_g1_i1	955	732497	3	BLASTn_nt	mouse	Mus musculus CNR gene for cadherin-related neuronal receptor, complete cds
Mouse3_DN786_c31_g1_i1	1395	769326	94	BLASTn_nt	mouse	Mus musculus CNR gene for cadherin-related neuronal receptor, complete cds
Mouse3_DN30_c1_g1_i1	1235	102277	96	BLASTn_nt	mouse	Mus musculus clone contig 3 chromocenter region genomic sequence
Mouse3_DN786_c37_g1_i1	1323	2542337	97	BLASTn_nt	mouse	Mus musculus clone contig 6 chromocenter region genomic sequence
Mouse3_DN137_c0_g1_i1	777	524	97	BLASTn_nt	mouse	Mus musculus collagen, type I, alpha 1 (Col1a1), mRNA
Mouse3_DN11_c0_g1_i1	831	9591	98	BLASTn_nt	mouse	Mus musculus myosin, heavy polypeptide 4, skeletal muscle (Myh4), mRNA
Mouse3_DN613_c0_g1_i1	1001	637	100	BLASTn_nt	opisthokonta	Corallochytrium limacisporum 28S ribosomal RNA gene, partial sequence
Mouse3_DN634_c0_g1_i5	10110	48129	99	BLASTx_nr	virus	hypothetical protein, partial [Sanxia picorna-like virus 7]
Mouse3_DN140_c0_g1_i1	1087	185	98	BLASTx_nr	virus	hypothetical protein, partial [Sanxia picorna-like virus 7]
Mouse3_DN631_c0_g1_i1	1108	660	99	BLASTx_nr	virus	RNA-dependent RNA polymerase [Changjiang narna-like virus 4]
Mouse3_DN573_c0_g1_i1	1037	457	99	BLASTx_nr	virus	hypothetical protein [Sanxia atyid shrimp virus 2]
Mouse3_DN1176_c0_g1_i1	2793	2112	99	BLASTx_nr	virus	RNA-dependent RNA polymerase [Beihai narna-like virus 16]
Mouse3_DN721_c0_g1_i1	1919	798	99	BLASTx_nr	virus	hypothetical protein [Hubei picorna-like virus 7]
Mouse3_DN498_c0_g1_i1	1514	698	100	BLASTx_nr	virus	hypothetical protein [Sanxia atyid shrimp virus 2]
Mouse3_DN131_c0_g1_i1	876	184	100	BLASTx_nr	virus	hypothetical protein 2 [Beihai picorna-like virus 14]
Mouse3_DN15_c0_g1_i1	839	187	99	no hit	no hit
Mouse3_DN833_c0_g1_i1	1112	1250	100	no hit	no hit
Mouse3_DN390_c0_g1_i1	892	422	100	no hit	no hit

### Sheet: Mouse 4
Summary of read mapping and BLAST analysis of contigs assembled from Mouse 4 dsRNA-Seq reads
dsRNA Contigs		dsRNA-Seq read mapping		Classification
Contig name	length (nt)	total #	% mapped to forward strand	analysis	virus/organism	First Hit Description
Mouse4_DN315_c1_g2_i1	11872	232233	41	BLASTn_nt	virus	Ross River virus strain T48 nonstructural polyprotein and structural polyprotein genes, complete cds
Mouse4_DN315_c1_g1_i2	11831	232149	59	BLASTn_nt	virus	Ross River virus strain T48 nonstructural polyprotein and structural polyprotein genes, complete cds
Mouse4_DN784_c0_g1_i3	836	292561	55	BLASTn_nt	mouse	Mus musculus mitochondrion, complete genome
Mouse4_DN1453_c0_g1_i1	889	904380	70	BLASTn_nt	mouse	Mus musculus mitochondrial DNA, complete sequence, clone: B82-2748-95
Mouse4_DN273_c0_g1_i1	874	2998	79	BLASTn_nt	bacteria	Cutibacterium acnes strain A1-14 chromosome
ssRNA Contigs		dsRNA-Seq read mapping		Classification
Contig name	length (nt)	total #	% mapped to forward strand	analysis	virus/organism	First Hit Description
Mouse4_DN847_c0_g1_i1	799	1628	99	BLASTn_nt	amoeba	Vexillifera bacillipedes strain 6HZM 18S ribosomal RNA gene, partial sequence
Mouse4_DN578_c0_g1_i1	847	636	99	BLASTn_nt	arthropod	Parazercon sp. AD1327 voucher UMMZ BMOC 08-0821-001 AD1327 28S ribosomal RNA gene, partial sequence
Mouse4_DN1709_c0_g1_i1	1778	403221	2	BLASTn_nt	bacteria	Rhodococcus sp. YL-1, complete genome
Mouse4_DN1692_c0_g1_i1	920	218639	4	BLASTn_nt	bacteria	Rhodococcus sp. YL-1, complete genome
Mouse4_DN120_c0_g1_i1	1344	353	96	BLASTn_nt	bacteria	Rhodococcus sp. YL-1, complete genome
Mouse4_DN447_c0_g2_i1	1890	599	96	BLASTn_nt	bacteria	Rhodococcus sp. djl-6-2 chromosome, complete genome
Mouse4_DN21_c0_g1_i1	1004	159	96	BLASTn_nt	bacteria	Rhodococcus sp. 008, complete genome
Mouse4_DN163_c0_g1_i1	926	221	96	BLASTn_nt	bacteria	Rhodococcus sp. djl-6-2 chromosome, complete genome
Mouse4_DN3_c0_g1_i1	864	114	96	BLASTn_nt	bacteria	Rhodococcus sp. 008, complete genome
Mouse4_DN282_c0_g2_i1	804	265	97	BLASTn_nt	bacteria	Rhodococcus sp. H-CA8f chromosome, complete genome
Mouse4_DN326_c1_g1_i1	1126	368	97	BLASTn_nt	bacteria	Rhodococcus sp. YL-1, complete genome
Mouse4_DN69_c0_g1_i2	950	207	97	BLASTn_nt	bacteria	Rhodococcus sp. 008, complete genome
Mouse4_DN447_c0_g1_i1	768	287	97	BLASTn_nt	bacteria	Rhodococcus sp. djl-6-2 chromosome, complete genome
Mouse4_DN41_c0_g1_i1	1431	219	97	BLASTn_nt	bacteria	Renibacterium salmoninarum ATCC 33209, complete genome
Mouse4_DN204_c0_g1_i1	768	270	97	BLASTn_nt	bacteria	Rhodococcus sp. BH4, complete genome
Mouse4_DN46_c0_g1_i1	877	158	97	BLASTn_nt	bacteria	Arthrobacter sp. IHBB 11108, complete genome
Mouse4_DN509_c0_g1_i2	1430	820	98	BLASTn_nt	bacteria	Rhodococcus sp. BH4, complete genome
Mouse4_DN282_c0_g3_i1	1624	508	98	BLASTn_nt	bacteria	Rhodococcus erythropolis R138, complete genome
Mouse4_DN288_c0_g1_i1	1329	523	98	BLASTn_nt	bacteria	Rhodococcus sp. BH4, complete genome
Mouse4_DN282_c0_g5_i1	841	97	98	BLASTn_nt	bacteria	Arthrobacter sp. 11W110_air genome assembly PRJEB5507_assembly_1, scaffold CONTIG000002
Mouse4_DN950_c0_g1_i2	1032	312	98	BLASTn_nt	bacteria	Rhodococcus sp. djl-6-2 chromosome, complete genome
Mouse4_DN282_c0_g4_i1	1672	438	98	BLASTn_nt	bacteria	Rhodococcus sp. BH4, complete genome
Mouse4_DN148_c0_g1_i1	1146	284	98	BLASTn_nt	bacteria	Rhodococcus sp. djl-6-2 chromosome, complete genome
Mouse4_DN301_c0_g1_i1	1923	858	98	BLASTn_nt	bacteria	Rhodococcus sp. djl-6-2 chromosome, complete genome
Mouse4_DN331_c0_g1_i1	1009	555	98	BLASTn_nt	bacteria	Rhodococcus sp. djl-6-2 chromosome, complete genome
Mouse4_DN153_c0_g1_i1	1786	371	98	BLASTn_nt	bacteria	Arthrobacter sp. U41, complete genome
Mouse4_DN762_c0_g1_i1	753	129	98	BLASTn_nt	bacteria	Renibacterium salmoninarum ATCC 33209, complete genome
Mouse4_DN1710_c0_g1_i1	967	194	98	BLASTn_nt	bacteria	Rhodococcus sp. 008, complete genome
Mouse4_DN282_c0_g1_i1	2602	729	98	BLASTn_nt	bacteria	Rhodococcus sp. 008, complete genome
Mouse4_DN332_c0_g1_i4	1581	631	99	BLASTn_nt	bacteria	Rhodococcus sp. BH4, complete genome
Mouse4_DN577_c0_g1_i2	3154	1071	99	BLASTn_nt	bacteria	Arthrobacter sp. 11W110_air genome assembly PRJEB5507_assembly_1, scaffold CONTIG000001
Mouse4_DN739_c0_g1_i1	3345	1398	99	BLASTn_nt	bacteria	Rhodococcus sp. djl-6-2 chromosome, complete genome
Mouse4_DN671_c83_g1_i8	1333	546520	99	BLASTn_nt	bacteria	Uncultured bacterium clone DEF001_99 16S ribosomal RNA gene, partial sequence
Mouse4_DN25_c0_g1_i1	800	173	99	BLASTn_nt	bacteria	Rhodococcus sp. djl-6-2 chromosome, complete genome
Mouse4_DN1171_c0_g1_i1	877	178	99	BLASTn_nt	bacteria	Achromobacter xylosoxidans A8, complete genome
Mouse4_DN724_c0_g1_i1	809	460	99	BLASTn_nt	bacteria	Rhodococcus sp. djl-6-2 chromosome, complete genome
Mouse4_DN729_c47_g1_i10	1094	338924	99	BLASTn_nt	bacteria	Acidovorax sp. KKS102, complete genome
Mouse4_DN159_c0_g1_i5	1036	305	99	BLASTn_nt	bacteria	Agrobacterium rhizogenes strain K599 chromosome 1, complete sequence
Mouse4_DN666_c0_g1_i1	1629	1228	99	BLASTn_nt	bacteria	Phreatobacter sp. S-12 chromosome, complete genome
Mouse4_DN934_c87_g1_i3	1909	404506	99	BLASTn_nt	bacteria	Methylophilus sp. TWE2, complete genome
Mouse4_DN362_c0_g1_i2	1561	458	99	BLASTn_nt	bacteria	Rhodococcus sp. djl-6-2 chromosome, complete genome
Mouse4_DN165_c1_g1_i1	1283	395	99	BLASTn_nt	bacteria	Rhodococcus sp. 008, complete genome
Mouse4_DN284_c3_g1_i1	903	52190	99	BLASTn_nt	bacteria	Flavobacterium faecale strain WV33 chromosome, complete genome
Mouse4_DN729_c4_g1_i10	1507	313917	99	BLASTn_nt	bacteria	Acidovorax sp. KKS102, complete genome
Mouse4_DN962_c0_g1_i1	1184	330	99	BLASTn_nt	bacteria	Rhodococcus sp. BH4, complete genome
Mouse4_DN266_c0_g1_i2	2067	513	99	BLASTn_nt	bacteria	Rhodococcus sp. djl-6-2 chromosome, complete genome
Mouse4_DN1199_c1_g1_i1	1394	411	100	BLASTn_nt	bacteria	Uncultured bacterium clone F5K2Q4C04JJXM0 16S ribosomal RNA gene, partial sequence
Mouse4_DN122_c0_g1_i1	1661	455	100	BLASTn_nt	bacteria	Rhodococcus sp. djl-6-2 chromosome, complete genome
Mouse4_DN223_c0_g1_i1	1569	528	100	BLASTn_nt	bacteria	Rhodococcus sp. djl-6-2 chromosome, complete genome
Mouse4_DN730_c0_g1_i1	1184	1029	100	BLASTn_nt	bacteria	Acidovorax sp. KKS102, complete genome
Mouse4_DN510_c0_g1_i1	993	282	100	BLASTn_nt	bacteria	Rhodococcus sp. BH4, complete genome
Mouse4_DN124_c0_g1_i1	948	198	100	BLASTn_nt	bacteria	Renibacterium salmoninarum ATCC 33209, complete genome
Mouse4_DN215_c0_g1_i1	931	295	100	BLASTn_nt	bacteria	Achromobacter insolitus strain DSM 23807, complete genome
Mouse4_DN12_c0_g1_i1	891	107	100	BLASTn_nt	bacteria	Rhodococcus sp. djl-6-2 chromosome, complete genome
Mouse4_DN34_c0_g1_i1	855	143	100	BLASTn_nt	bacteria	Rhodococcus sp. 008, complete genome
Mouse4_DN1707_c0_g1_i1	907	93169	6	BLASTn_nt	bacteria	Methylotenera versatilis strain 301 23S ribosomal RNA gene, complete sequence
Mouse4_DN372_c0_g1_i2	785	405	94	BLASTn_nt	bacteria	Candidatus Methylopumilus turicensis genome assembly Candidatus Methylopumilus turicensis MMS-10A-171, chromosome : 1
Mouse4_DN934_c68_g1_i2	877	240812	94	BLASTn_nt	bacteria	Methylotenera mobilis strain JLW8 23S ribosomal RNA gene, complete sequence
Mouse4_DN331_c0_g2_i1	1683	586	97	BLASTn_nt	bacteria	Renibacterium salmoninarum ATCC 33209, complete genome
Mouse4_DN165_c0_g1_i1	1215	339	97	BLASTn_nt	bacteria	Renibacterium salmoninarum ATCC 33209, complete genome
Mouse4_DN629_c1_g1_i2	1184	39813	99	BLASTn_nt	ciliate	Uncultured ciliate clone OL90 18S ribosomal RNA gene, partial sequence
Mouse4_DN629_c4_g1_i1	765	34544	99	BLASTn_nt	ciliate	Podophrya fixa isolate PF small subunit ribosomal RNA gene, partial sequence; internal transcribed spacer 1, 5.8S ribosomal RNA gene, and internal transcribed spacer 2, complete sequence; and large subunit ribosomal RNA gene, partial sequence
Mouse4_DN520_c0_g1_i1	781	141	99	BLASTn_nt	euglenozoa	Entosiphon sulcatum small subunit ribosomal RNA gene, partial sequence
Mouse4_DN558_c0_g1_i2	1121	4942	99	BLASTn_nt	euglenozoa	Neobodo designis breed flagellate small subunit ribosomal RNA gene, partial sequence
Mouse4_DN513_c0_g2_i1	773	616	94	BLASTn_nt	euglenozoa	Castrella truncata 28S ribosomal RNA gene, partial sequence
Mouse4_DN446_c2_g1_i2	1557	45713	98	BLASTn_nt	fungi	Cladosporium herbarum 18S ribosomal RNA gene, partial sequence; internal transcribed spacer 1, 5.8S ribosomal RNA gene, and internal transcribed spacer 2, complete sequence; and 28S ribosomal RNA gene, partial sequence
Mouse4_DN358_c0_g1_i1	763	1637	100	BLASTn_nt	fungi	Arenariomyces parvulus isolate SAT909 28S ribosomal RNA gene, partial sequence
Mouse4_DN360_c1_g1_i1	785	4507	97	BLASTn_nt	fungi	Aspergillus sp. SF-5976 28S ribosomal RNA gene, partial sequence
Mouse4_DN513_c0_g1_i1	759	6256	99	BLASTn_nt	trypanasome	Leishmania donovani strain pasteur chromosome 27, complete sequence
Mouse4_DN542_c0_g1_i1	1291	51623	99	BLASTn_nt	viridiplantae	Coleochaete pulvinata strain 56a6 18S small subunit ribosomal RNA gene, internal transcribed spacer 1, 5.8S ribosomal RNA gene, and internal transcribed spacer 2, complete sequence; and 28S large subunit ribosomal RNA gene, partial sequence
Mouse4_DN141_c0_g2_i1	857	223	96	BLASTx_nr	bacteria	hypothetical protein [Acaricomes phytoseiuli]
Mouse4_DN141_c0_g1_i1	779	176	96	BLASTx_nr	bacteria	hypothetical protein [Acaricomes phytoseiuli]
Mouse4_DN166_c0_g1_i2	942	291	100	BLASTx_nr	eukaryote	hypothetical protein TTHERM_00467970 [Tetrahymena thermophila SB210]
Mouse4_DN1046_c0_g1_i5	10069	38470	99	BLASTx_nr	virus	hypothetical protein, partial [Sanxia picorna-like virus 7]
Mouse4_DN641_c0_g1_i1	1052	495	100	BLASTx_nr	virus	hypothetical protein [Hubei picorna-like virus 7]
Mouse4_DN890_c0_g1_i1	1111	567	100	BLASTx_nr	virus	RNA-dependent RNA polymerase, partial [Sanxia narna-like virus 2]
Mouse4_DN718_c0_g1_i1	795	504	100	BLASTx_nr	virus	RNA-dependent RNA polymerase, partial [Sanxia narna-like virus 2]
Mouse4_DN477_c0_g1_i1	759	258	99	no hit	no hit
Mouse4_DN947_c0_g1_i1	1310	1237	100	no hit	no hit

### Sheet: Mouse 5
Summary of read mapping and BLAST analysis of contigs assembled from Mouse 5 dsRNA-Seq reads
dsRNA Contigs		dsRNA-Seq read mapping		Classification
Contig name	length (nt)	total #	% mapped to forward strand	analysis	virus/organism	First Hit Description
Mouse5_DN13_c0_g1_i1	11832	146851	43	BLASTn_nt	virus	Ross River virus strain T48 nonstructural polyprotein and structural polyprotein genes, complete cds
Mouse5_DN13_c0_g2_i1	11848	147741	57	BLASTn_nt	virus	Ross River virus strain T48 nonstructural polyprotein and structural polyprotein genes, complete cds
Mouse5_DN504_c0_g1_i4	4557	4255	55	BLASTn_nt	virus	Saccharomyces cerevisiae virus L-A major coat protein, ssRNA-binding protein, and RNA polymerase genes, complete cds
Mouse5_DN38_c0_g1_i1	1295	275	65	BLASTn_nt	virus	Saccharomyces cerevisiae virus La, complete genome
Mouse5_DN42_c0_g1_i1	1111	289	70	BLASTn_nt	virus	Saccharomyces cerevisiae virus La, complete genome
Mouse5_DN251_c0_g1_i2	1132	36826	38	BLASTn_nt	plant	PREDICTED: Brachypodium distachyon 28S ribosomal RNA (LOC112269599), rRNA
Mouse5_DN174_c0_g1_i1	765	1112	54	BLASTn_nt	plant	Triticum aestivum chromosome 3B, genomic scaffold, cultivar Chinese Spring
Mouse5_DN570_c2_g1_i7	5476	216640	57	BLASTn_nt	plant	PREDICTED: Brachypodium distachyon 28S ribosomal RNA (LOC112269589), rRNA
Mouse5_DN475_c0_g1_i1	931	7566	66	BLASTn_nt	plant	Hesperelaea palmeri 16S rRNA gene, ITS1, 23S rRNA gene, ITS2, 5S rRNA gene and flanking IGS regions, specimen voucher Palmer 81 (MO)
Mouse5_DN288_c0_g1_i1	2938	241537	75	BLASTn_nt	plant	PREDICTED: Brachypodium distachyon 18S ribosomal RNA (LOC100838552), rRNA
Mouse5_DN2_c0_g1_i1	868	154	85	BLASTn_nt	plant	PREDICTED: Aegilops tauschii subsp. tauschii uncharacterized LOC109752394 (LOC109752394), transcript variant X2, mRNA
Mouse5_DN395_c0_g2_i1	963	774	42	BLASTn_nt	human	Homo sapiens isolate 1a satellite DYZ1 sequence
Mouse5_DN194_c1_g1_i2	976	612	52	BLASTn_nt	human	Homo sapiens cDNA FLJ46143 fis, clone TESTI2053561
Mouse5_DN395_c0_g1_i2	1591	1727	57	BLASTn_nt	human	Homo sapiens isolate 1a satellite DYZ1 sequence
ssRNA Contigs		dsRNA-Seq read mapping		Classification
Contig name	length (nt)	total #	% mapped to forward strand	analysis	virus/organism	First Hit Description
Mouse5_DN471_c0_g1_i5	949	2289	96	BLASTn_nt	arthropod	Hyperlasion sp. JSSCI28 18S ribosomal RNA gene, partial sequence
Mouse5_DN1002_c0_g1_i3	1116	142470	1	BLASTn_nt	bacteria	Rhodococcus sp. YL-1, complete genome
Mouse5_DN1002_c0_g3_i1	821	96114	1	BLASTn_nt	bacteria	Achromobacter insolitus strain FDAARGOS_88 chromosome, complete genome
Mouse5_DN996_c0_g1_i1	833	203164	2	BLASTn_nt	bacteria	Achromobacter spanius strain MYb73 chromosome, complete genome
Mouse5_DN1002_c0_g2_i4	1302	129078	4	BLASTn_nt	bacteria	Rhodococcus sp. YL-1, complete genome
Mouse5_DN986_c0_g1_i1	859	4544	4	BLASTn_nt	bacteria	Hymenobacter sp. DG25B, complete genome
Mouse5_DN977_c0_g1_i1	859	148266	8	BLASTn_nt	bacteria	Achromobacter xylosoxidans strain A8 23S ribosomal RNA gene, complete sequence
Mouse5_DN997_c0_g1_i7	872	115702	10	BLASTn_nt	bacteria	Rhodococcus sp. djl-6-2 chromosome, complete genome
Mouse5_DN90_c0_g2_i1	1333	252	97	BLASTn_nt	bacteria	Achromobacter insolitus strain DSM 23807, complete genome
Mouse5_DN50_c0_g1_i1	815	184	97	BLASTn_nt	bacteria	Rhodococcus sp. H-CA8f chromosome, complete genome
Mouse5_DN316_c26_g1_i14	1518	409106	98	BLASTn_nt	bacteria	Uncultured bacterium clone RS-D33 16S ribosomal RNA gene, partial sequence
Mouse5_DN140_c0_g1_i2	1229	353	98	BLASTn_nt	bacteria	Achromobacter xylosoxidans A8, complete genome
Mouse5_DN228_c2_g1_i1	843	64161	98	BLASTn_nt	bacteria	Rhodococcus sp. djl-6-2 chromosome, complete genome
Mouse5_DN91_c0_g1_i1	1080	343	98	BLASTn_nt	bacteria	Rhodococcus sp. djl-6-2 chromosome, complete genome
Mouse5_DN100_c0_g1_i1	884	203	98	BLASTn_nt	bacteria	Comamonas testosteroni TK102, complete genome
Mouse5_DN1003_c0_g1_i1	810	166	98	BLASTn_nt	bacteria	Rhodococcus sp. H-CA8f chromosome, complete genome
Mouse5_DN406_c0_g1_i1	952	187	98	BLASTn_nt	bacteria	Rhodococcus sp. YL-1, complete genome
Mouse5_DN289_c51_g1_i8	3266	507895	98	BLASTn_nt	bacteria	Rhodococcus sp. YL-1, complete genome
Mouse5_DN75_c0_g1_i1	1212	242	99	BLASTn_nt	bacteria	Rhodococcus sp. 008, complete genome
Mouse5_DN152_c0_g1_i1	1826	672	99	BLASTn_nt	bacteria	Rhodococcus sp. BH4, complete genome
Mouse5_DN166_c0_g1_i4	1303	692	99	BLASTn_nt	bacteria	Achromobacter xylosoxidans A8, complete genome
Mouse5_DN61_c0_g1_i2	1334	273	99	BLASTn_nt	bacteria	Rhodococcus sp. BH4, complete genome
Mouse5_DN153_c0_g1_i1	789	295	99	BLASTn_nt	bacteria	Acidovorax sp. KKS102, complete genome
Mouse5_DN313_c0_g1_i1	890	206	99	BLASTn_nt	bacteria	Achromobacter xylosoxidans A8, complete genome
Mouse5_DN477_c1_g1_i1	1029	21115	99	BLASTn_nt	bacteria	Agrobacterium tumefaciens rrnD operon genes for 16S rRNA, tRNA-Ile, tRNA-Ala, 23S rRNA, 5S rRNA, tRNA-Met, complete sequence
Mouse5_DN331_c0_g1_i3	1024	29361	99	BLASTn_nt	bacteria	Flavobacterium faecale strain WV33 chromosome, complete genome
Mouse5_DN90_c0_g1_i1	1127	230	100	BLASTn_nt	bacteria	Achromobacter insolitus strain DSM 23807, complete genome
Mouse5_DN566_c0_g1_i1	918	346	100	BLASTn_nt	bacteria	Phreatobacter sp. S-12 chromosome, complete genome
Mouse5_DN768_c1_g1_i2	1167	292	100	BLASTn_nt	bacteria	Agrobacterium rhizogenes strain K599 chromosome 1, complete sequence
Mouse5_DN114_c0_g1_i1	813	234	100	BLASTn_nt	bacteria	Rhodococcus sp. djl-6-2 chromosome, complete genome
Mouse5_DN28_c0_g1_i1	760	206	100	BLASTn_nt	bacteria	Rhodococcus sp. djl-6-2 chromosome, complete genome
Mouse5_DN346_c0_g1_i1	756	3127	99	BLASTn_nt	ciliate	Trithigmostoma cucullulus voucher CXM08110902 large subunit ribosomal RNA gene, partial sequence
Mouse5_DN526_c0_g1_i1	797	1759	99	BLASTn_nt	euglenozoa	Neobodo designis breed flagellate small subunit ribosomal RNA gene, partial sequence
Mouse5_DN221_c0_g1_i1	773	1027	99	BLASTn_nt	fungi	Aphelenchoides sp. 1 DSDJ-2016 isolate S6.1 28S ribosomal RNA gene, partial sequence
Mouse5_DN466_c0_g1_i2	918	3407	98	BLASTn_nt	mouse	Mus musculus clone contig 3 chromocenter region genomic sequence
Mouse5_DN1_c0_g1_i1	755	115	93	BLASTn_nt	plant	Hordeum vulgare subsp. vulgare mRNA for predicted protein, complete cds, clone: NIASHv3024L11
Mouse5_DN0_c0_g1_i1	977	110	95	BLASTn_nt	plant	Triticum aestivum cDNA, clone: SET6_O06, cultivar: Chinese Spring
Mouse5_DN213_c0_g1_i2	820	2598	99	BLASTn_nt	Trypanosome	Leishmania major strain Friedlin 28S ribosomal RNA (LSU-alpha) partial rRNA
Mouse5_DN206_c0_g1_i1	890	2297	99	BLASTn_nt	Trypanosome	Trypanosoma minasense genes for 18S rRNA, ITS1, 5.8S rRNA, ITS2, 28S rRNA, partial and complete sequence
Mouse5_DN94_c0_g1_i2	892	561	95	BLASTx_nr	plant	PREDICTED: uncharacterized protein LOC4339956 [Oryza sativa Japonica Group]
Mouse5_DN258_c0_g1_i1	997	293	99	BLASTx_nr	virus	RNA-dependent RNA polymerase, partial [Sanxia narna-like virus 2]
Mouse5_DN851_c0_g1_i8	5928	9030	99	BLASTx_nr	virus	hypothetical protein, partial [Sanxia picorna-like virus 7]
Mouse5_DN851_c0_g2_i3	4235	9479	99	BLASTx_nr	virus	hypothetical protein, partial [Sanxia picorna-like virus 7]
